# The ontology of the anatomy and development of the solitary ascidian *Ciona*

**DOI:** 10.1101/2020.06.09.140640

**Authors:** Kohji Hotta, Delphine Dauga, Lucia Manni

## Abstract

*Ciona robusta* (*Ciona intestinalis* type A), a model organism for biological studies, belongs to ascidians, the main class of tunicates, which are the closest relatives of vertebrates. In *Ciona*, a project on the ontology of both development and anatomy is ongoing for several years. Its goal is to standardize a resource relating each anatomical structure to developmental stages. Today, the ontology is codified until the hatching larva stage. Here, we present its extension throughout the swimming larva stages, the metamorphosis, until the juvenile stages. For standardizing the developmental ontology, we acquired different time-lapse movies, confocal microscope images and histological serial section images for each developmental event from the hatching larva stage (17.5 hour post fertilization) to the juvenile stage (7 days post fertilization). Combining these data, we defined 12 new distinct developmental stages (from Stage 26 to Stage 37), in addition to the previously defined 26 stages, referred to embryonic development. The new stages were grouped into four Periods named: Adhesion, Tail Absorption, Body Axis Rotation, and Juvenile. To build the anatomical ontology, 203 anatomical entities were identified, defined according to the literature, and annotated, taking advantage from the high resolution and the complementary information obtained from confocal microscopy and histology. The ontology describes the anatomical entities in hierarchical levels, from the cell level (cell lineage) to the tissue/organ level. Comparing the number of entities during development, we found two rounds on entity increase: in addition to the one occurring after fertilization, there is a second one during the Body Axis Rotation Period, when juvenile structures appear. Vice versa, one-third of anatomical entities associated with the embryo/larval life were significantly reduced at the beginning of metamorphosis. Data was finally integrated within the web-based resource “TunicAnatO”, which includes a number of anatomical images and a dictionary with synonyms. This ontology will allow the standardization of data underpinning an accurate annotation of gene expression and the comprehension of mechanisms of differentiation. It will help in understanding the emergence of elaborated structures during both embryogenesis and metamorphosis, shedding light on tissue degeneration and differentiation occurring at metamorphosis.
