## Supplementary_File_06_Reference_List for "The ontology of the anatomy and development of the solitary ascidian *Ciona*"

### Sheet: Sheet1
Additional File 5. List of references included in the ontology
References used to build up and annotated in the AO and the DO of C. robusta.
1. Abitua PB, Wagner E, Navarrete IA, Levine M. Identification of a rudimentary neural crest in a non-vertebrate chordate. Nature. 2012;492:104–7. doi:10.1038/nature11589.
2. Abitua PB, Gainous TB, Kaczmarczyk AN, Winchell CJ, Hudson C, Kamata K, et al. The pre-vertebrate origins of neurogenic placodes. Nature. 2015;524:462–5. doi:10.1038/nature14657.
3. Arizza V, Parrinello D. Inflammatory hemocytes in Ciona intestinalis innate immune response. Invertebr Surviv J. 2009;6:58–66. http://www.isj.unimo.it/vol6issue1S.htm.
4. Auger H, Sasakura Y, Joly JS, Jeffery WR. Regeneration of oral siphon pigment organs in the ascidian Ciona intestinalis. Dev Biol. 2010;339:374–89. doi:10.1016/j.ydbio.2009.12.040.
5. Berrill NJ. The development and growth of Ciona. J Mar Biol Assoc U K. 1947;26:616–25. doi:10.1038/sj.mn.7800173.
6. Bone Q, Ryan KP. Cupular sense organs in Ciona (Tunicata: Ascidiacea). J Zool. 1978.
7. Brunetti R, Gissi C, Pennati R, Caicci F, Gasparini F, Manni L. Morphological evidence that the molecularly determined Ciona intestinalis type A and type B are different species: Ciona robusta and Ciona intestinalis. J Zool Syst Evol Res. 2015;53:186–93. doi:10.1111/jzs.12101.
8. Burighel P, Cloney RA, Cloney B. Microscopic Anatomy of Invertebrates, Vol. 15. Microsc Anat Invertebr. 1997;15:221–347. http://www.nhbs.com/title/53150/microscopic-anatomy-of-invertebrates-volume-15. Accessed 9 May 2017.
9. Burighel P, Milanesi C. Fine structure of the intestinal epithelium of the colonial ascidian Botryllus schlosseri. Cell Tissue Res. 1977.
10. Burighel P. Sviluppo e differenziamento del tubo digerente nel blastozooide dell’ascidia coloniale Botryllus schlosseri (Pallas). Bolletino di Zool. 1970;37:273–89.
11. Carlson M, Reeves W, Veeman M. Stochasticity and stereotypy in the Ciona notochord. Dev Biol. 2015;397:248–56. doi:10.1016/j.ydbio.2014.11.016.
12. Chiba S, Sasaki A, Nakayama A, Takamura K, Satoh N. Development of Ciona intestinalis juveniles (through 2nd ascidian stage). Zoolog Sci. 2004;21:285–98.
13. Christiaen L, Jaszczyszyn Y, Kerfant M, Kano S, Thermes V, Joly JS. Evolutionary modification of mouth position in deuterostomes. Semin Cell Dev Biol. 2007;18:502–11.
14. Crowther RJ, Whittaker JR. Serial repetition of cilia pairs along the tail surface of an ascidian larva. J Exp Zool. 1994.
15. Davidson B, Levine M. Evolutionary origins of the vertebrate heart: Specification of the cardiac lineage in Ciona intestinalis. Proc Natl Acad Sci U S A. 2003;100:11469–73. doi:10.1073/pnas.1634991100.
16. Davidson B. Ciona intestinalis as a model for cardiac development. Semin Cell Dev Biol. 2007;18:16–26. doi:10.1016/j.semcdb.2006.12.007.
17. Di Bella MA, De Leo G. Hemocyte migration during inflammatory-like reaction of Ciona intestinalis (Tunicata, Ascidiacea). J Invertebr Pathol. 2000.
18. Diogo R, Kelly RG, Christiaen L, Levine M, Ziermann JM, Molnar JL, et al. A new heart for a new head in vertebrate cardiopharyngeal evolution. Nature. 2015;520:466–73. doi:10.1038/nature14435.
19. GROPPELLI S, PENNATI RA, SOTGIA C, DE BERNARDI F. AChE localization in adhesive papillae of ascidian larva: effects of citral, a retinoic acid synthesis inhibitor. Invertebr Reprod Dev. 2001;40:95–102. doi:10.1080/07924259.2001.9652709.
20. Gasparini F, Degasperi V, Shimeld SM, Burighel P, Manni L. Evolutionary conservation of the placodal transcriptional network during sexual and asexual development in chordates. Dev Dyn. 2013;242:752–66. doi:10.1002/dvdy.23957.
21. Groppelli S, Pennati R, Scarì G, Sotgia C, De Bernardi F. Observations on the settlement of phallusia mammillata larvae : Effects of different lithological substrata. Ital Jouranal Zool. 2009;0003 May 2017.
22. Hirano T, Nishida H. Developmental Fates of Larval Tissues after Metamorphosis in AscidianHalocynthia roretzi. Dev Biol. 1997;192:199–210. doi:10.1006/dbio.1997.8772.
23. Hirano T, Nishida H. Developmental fates of larval tissues after metamorphosis in the ascidian, Halocynthia roretzi. II. Origin of endodermal tissues of the juvenile. Dev Genes Evol. 2000;210:55–63. doi:10.1007/s004270050011.
24. Horie T, Shinki R, Ogura Y, Kusakabe TG, Satoh N, Sasakura Y. Ependymal cells of chordate larvae are stem-like cells that form the adult nervous system. Nature. 2011;469:525–9. doi:10.1038/nature09631.
25. Hotta K, Mitsuhara K, Takahashi H, Inaba K, Oka K, Gojobori T, et al. A web-based interactive developmental table for the Ascidian Ciona intestinalis, including 3D real-image embryo reconstructions: I. From fertilized egg to hatching larva. Dev Dyn. 2007;236:1790–805.
26. Hozumi A, Horie T, Sasakura Y. Neuronal map reveals the highly regionalized pattern of the juvenile central nervous system of the ascidian Ciona intestinalis. Dev Dyn. 2015;244:1375–93.
27. Hudson C, Lemaire P. Induction of anterior neural fates in the ascidian Ciona intestinalis. Mech Dev. 2001;100:189–203.
28. Hudson C. The central nervous system of ascidian larvae. Wiley Interdiscip Rev Dev Biol. 2016;5:538–61. doi:10.1002/wdev.239.
29. Ikuta T, Saiga H. Dynamic change in the expression of developmental genes in the ascidian central nervous system: Revisit to the tripartite model and the origin of the midbrain–hindbrain boundary region. Dev Biol. 2007;312:631–43. doi:10.1016/j.ydbio.2007.10.005.
30. Imai J, Meinertzhagen IA. Neurons of the Ascidian Larval Nervous System in Ciona intestinalis: I. Central Nervous System. J Comp Neurol. 2007;501:316–34.
31. Imai JH, Meinertzhagen IA. Neurons of the ascidian larval nervous system in Ciona intestinalis : II. Peripheral nervous system. J Comp Neurol. 2007;501:335–52.
32. Imai KS, Stolfi A, Levine M, Satou Y. Gene regulatory networks underlying the compartmentalization of the Ciona central nervous system. Development. 2009;136:285–93.
33. Jeffery WR, Chiba T, Krajka FR, Deyts C, Satoh N, Joly JS. Trunk lateral cells are neural crest-like cells in the ascidian Ciona intestinalis: Insights into the ancestry and evolution of the neural crest. Dev Biol. 2008;324:152–60. doi:10.1016/j.ydbio.2008.08.022.
34. KATZ MJ. COMPARATIVE ANATOMY OF THE TUNICATE TADPOLE, CIONA INTESTINALIS. Biol Bull. 1983;164:1–27. doi:10.2307/1541186.
35. Kawaminani S, Nishida H. Induction of trunk lateral cells, the blood cell precursors, during ascidian embryogenesis. Dev Biol. 1997;181 July:14–20. doi:10.1006/dbio.1996.8442.
36. Kawamura K, Tiozzo S, Manni L, Sunanaga T, Burighel P, De Tomaso AW. Germline cell formation and gonad regeneration in solitary and colonial ascidians. Dev Dyn. 2011;240:299–308.
37. Kott P. The Australian Ascidiacea. Part 1, Phlebobranchia and Stolidobranchia. Mem Queensl Museum. 1985.
38. Kourakis MJ, Smith WC. A conserved role for FGF signaling in chordate otic/atrial placode formation. Dev Biol. 2007;312:245–57.
39. Kourakis MJ, Newman-Smith E, Smith WC. Key steps in the morphogenesis of a cranial placode in an invertebrate chordate, the tunicate Ciona savignyi. Dev Biol. 2010;340:134–44. doi:10.1016/j.ydbio.2010.01.016.
40. Leo G, Patricolo E, Frittitta G, De Leo G, Patricolo E, Frittitta G. Fine Structure of the Tunic of Ciona intestinalis L. II. Tunic morphology, cell distribution and their functional importance. Acta Zool. 1981;62:259–71. doi:10.1111/j.1463-6395.1981.tb00634.x.
41. Mackie GO, Burighel P. The nervous system in adult tunicates: Current research directions. Canadian Journal of Zoology. 2005.
42. Mackie GO, Burighel P, Caicci F, Manni L. Innervation of ascidian siphons and their responses to stimulation. Can J Zool. 2006;84:1146–62. doi:10.1139/z06-106.
43. Mackie GO. On the ‘Visceral nervous system’ of ciona. J Mar Biol Assoc United Kingdom. 1995.
44. Manni L, Burighel P. Common and divergent pathways in alternative developmental processes of ascidians. BioEssays. 2006;28:902–12.
45. Manni L, Pennati R. Tunicata. In: Andreas S-R, Harzsch S, Purschke G, editors. Structure and Evolution of Invertebrate Nervous Systems. Oxford University Press; 2015. p. 699–718. doi:10.1093/acprof:oso/9780199682201.003.0053.
46. Manni L, Lane NJ, Joly J-S, Gasparini F, Tiozzo S, Caicci F, et al. Neurogenic and non-neurogenic placodes in ascidians. J Exp Zool. 2004;302B:483–504. doi:10.1002/jez.b.21013.
47. Manni L, Agnoletto A, Zaniolo G, Burighel P. Stomodeal and neurohypophysial placodes in Ciona Intestinalis: insights into the origin of the pituitary gland. J Exp Zool Part B Mol Dev Evol. 2005;304B:324–39. doi:10.1002/jez.b.21039.
48. Matsunobu S, Sasakura Y. Time course for tail regression during metamorphosis of the ascidian Ciona intestinalis. Dev Biol. 2015;405:71–81. doi:10.1016/j.ydbio.2015.06.016.
49. Meinertzhagen IA, Okamura Y. The larval ascidian nervous system: The chordate brain from its small beginnings. Trends Neurosci. 2001;24:401–10.
50. R. H. Millar. XXXV. CIONA. In: L.M.B.C. 1953. p. 1–123.
51. Nakamura MJ, Terai J, Okubo R, Hotta K, Oka K. Three-dimensional anatomy of the Ciona intestinalis tailbud embryo at single-cell resolution. Dev Biol. 2012;372:274–84. doi:10.1016/j.ydbio.2012.09.007.
52. Nakayama-Ishimura A, Chambon J phillippe, Horie T, Satoh N, Sasakura Y. Delineating metamorphic pathways in the ascidian Ciona intestinalis. Dev Biol. 2009;326:357–67. doi:10.1016/j.ydbio.2008.11.026.
53. Nakazawa K, Yamazawa T, Moriyama Y, Ogura Y, Kawai N, Sasakura Y, et al. Formation of the digestive tract in Ciona intestinalis includes two distinct morphogenic processes between its anterior and posterior parts. Dev Dyn. 2013;242:1172–83. doi:10.1002/dvdy.24009.
54. Nicol D, Meinertzhagen IA. Cell counts and maps in the larval central nervous system of the ascidian Ciona intestinalis (L.). J Comp Neurol. 1991;309:415–29. doi:10.1002/cne.903090402.
55. Nishida H, Satoh N. Cell lineage analysis in ascidian embryos by intracellular injection of a tracer enzyme. II. The 16- and 32-Cell Stages. Dev Biol. 1985;110:440–54.
56. Nishida H, Satoh N. Determination and regulation in the pigment cell lineage of the ascidian embryo. Dev Biol. 1989;132:355–67. doi:10.1016/0012-1606(89)90232-7.
57. Nishida H. Cell Lineage Analysis in Ascidian Embryos by Intracellular Injection of a Tracer Enzyme III. Up to the Tissue Restricted Stage. Dev Biol. 1987;121:526–41.
58. Nishida H. Cell lineage and timing of fate restriction, determination and gene expression in ascidian embryos. Semin Cell Dev Biol. 1997;8:359–65. doi:10.1006/scdb.1997.0160.
59. Nishikata T, Satoh N. Specification of notochord cells in the ascidian embryo analysed with a specific monoclonal antibody. Cell Differ Dev. 1990;30:43–53.
60. Ohtsuka Y, Matsumoto J, Katsuyama Y, Okamura Y. Nodal signaling regulates specification of ascidian peripheral neurons through control of the BMP signal. Development. 2014;141:3889–99. doi:10.1242/dev.110213.
61. Okada T, Yamamoto M. Identification of Early Oogenetic Cells in the Solitary Ascidians, Ciona savignyi and Ciona intestinalis: An Immunoelectron Microscopic Study. (oogonium/oocyte/germ cell/monoclonal antibody/ultrastructure). Dev Growth Differ. 1993;35:495–506. doi:10.1111/j.1440-169X.1993.00495.x.
62. Okada T, Katsuyama Y, Ono F, Okamura Y. The development of three identified motor neurons in the larva of an ascidian, Halocynthia roretzi. Dev Biol. 2002;244:278–92.
63. Pasini A, Amiel A, Rothebacher U, Roure A, Lemaire P, Darras S. Formation of the ascidian epidermal sensory neurons: Insights into the origin of the chordate peripheral nervous system. PLoS Biol. 2006;4:1173–86.
64. Passamaneck YJ, Hadjantonakis AK, Di Gregorio A. Dynamic and polarized muscle cell behaviors accompany tail morphogenesis in the ascidian Ciona intestinalis. PLoS One. 2007;2.
65. Patthey C, Schlosser G, Shimeld SM. The evolutionary history of vertebrate cranial placodes--I: cell type evolution. Dev Biol. 2014;389:82–97. doi:10.1016/j.ydbio.2014.01.017.
66. Prodon F, Chenevert J, Hebras C, Dumollard R, Faure E, Gonzalez-Garcia J, et al. Dual mechanism controls asymmetric spindle position in ascidian germ cell precursors. Development. 2010;137:2011–21. doi:10.1242/dev.047845.
67. Ryan K, Lu Z, Meinertzhagen IA. The CNS connectome of a tadpole larva of Ciona intestinalis (L.) highlights sidedness in the brain of a chordate sibling. Elife. 2016;5:1–34. doi:10.7554/eLife.16962.
68. Saito T, Shiba K, Inaba K, Yamada L, Sawada H. Self-incompatibility response induced by calcium increase in sperm of the ascidian Ciona intestinalis. Proc Natl Acad Sci U S A. 2012;109:4158–62. doi:10.1073/pnas.1115086109.
69. Sasakura Y, Mita K, Ogura Y, Horie T. Ascidians as excellent chordate models for studying the development of the nervous system during embryogenesis and metamorphosis. Dev Growth Differ. 2012;54:420–37.
70. Schlosser G, Patthey C, Shimeld SM. The evolutionary history of vertebrate cranial placodes II: Evolution of ectodermal patterning. Dev Biol. 2014;389:98–119. doi:10.1016/j.ydbio.2014.01.019.
71. Shimazaki A, Sakai A, Ogasawara M. Gene expression profiles in Ciona intestinalis stigmatal cells: Insight into formation of the ascidian branchial fissures. Dev Dyn. 2006;235:562–9.
72. Shirae-Kurabayashi M, Nishikata T, Takamura K, Tanaka KJ, Nakamoto C, Nakamura A. Dynamic redistribution of vasa homolog and exclusion of somatic cell determinants during germ cell specification in Ciona intestinalis. Development. 2006;133:2683–93. doi:10.1242/dev.02446.
73. Stolfi A, Levine M. Neuronal subtype specification in the spinal cord of a protovertebrate. Development. 2011;138:995–1004. doi:10.1242/dev.061507.
74. Stolfi A, Gainous TB, Young JJ, Mori A, Levine M, Christiaen L. Early Chordate Origins of the Vertebrate Second Heart Field. Science (80- ). 2010;329:565. doi:10.1126/science.202625.
75. Stolfi A, Lowe EK, Racioppi C, Ristoratore F, Brown CT, Swalla BJ, et al. Divergent mechanisms regulate conserved cardiopharyngeal development and gene expression in distantly related ascidians. Elife. 2014;3:e03728.
76. Stolfi A, Ryan K, Meinertzhagen IA, Christiaen L. Migratory neuronal progenitors arise from the neural plate borders in tunicates. Nature. 2015;527:371–4. doi:10.1038/nature15758.
77. Takamura K, Fujimura M, Yamaguchi Y. Primordial germ cells originate from the endodermal strand cells in the ascidian Ciona intestinalis. Dev Genes Evol. 2002;212:11–8.
78. Takamura K. Nervous network in larvae of the ascidian Ciona intestinalis. Dev Genes Evol. 1998;208:1–8. http://www.ncbi.nlm.nih.gov/pubmed/9518519. Accessed 10 May 2017.
79. Taniguchi K, Nishida H. Tracing cell fate in brain formation during embryogenesis of the ascidian Halocynthia roretzi. Dev Growth Differ. 2004;46:163–80.
80. Terakubo HQ, Nakajima Y, Sasakura Y, Horie T, Konno A, Takahashi H, et al. Network structure of projections extending from peripheral neurons in the tunic of ascidian larva. Dev Dyn. 2010;239:2278–87. doi:10.1002/dvdy.22361.
81. Tokuoka M, Imai KS, Satou Y, Satoh N. Three distinct lineages of mesenchymal cells in Ciona intestinalis embryos demonstrated by specific gene expression. Dev Biol. 2004;274:211–24.
82. Torrence SA, Cloney RA. Nervous system of ascidian larvae: Caudal primary sensory neurons. Zoomorphology. 1982;99:103–15. doi:10.1007/BF00310303.
83. Veeman MT, Newman-Smith E, El-Nachef D, Smith WC. The ascidian mouth opening is derived from the anterior neuropore: reassessing the mouth/neural tube relationship in chordate evolution. Dev Biol. 2010;344:138–49. doi:10.1016/j.ydbio.2010.04.028.
84. Wang W, Razy-Krajka F, Siu E, Ketcham A, Christiaen L. NK4 Antagonizes Tbx1/10 to Promote Cardiac versus Pharyngeal Muscle Fate in the Ascidian Second Heart Field. PLoS Biol. 2013;11:e1001725. doi:10.1371/journal.pbio.1001725.
85. Whittaker JRR. An analysis of melanogenesis in differentiating pigment cells of ascidian embryos. Dev Biol. 1966;14:1–39. doi:10.1016/0012-1606(66)90003-0.
86. A. W. Studies of the Protochordata I. Quart J Microsc Sci. 1893;3:317–360.
87. Yokoyama TD, Hotta K, Oka K. Comprehensive morphological analysis of individual peripheral neuron dendritic arbors in ascidian larvae using the photoconvertible protein kaede. Dev Dyn. 2014;243:1362–73.
88. Yoshida K, Hozumi A, Treen N, Sakuma T, Yamamoto T, Shirae-Kurabayashi M, et al. Germ cell regeneration-mediated, enhanced mutagenesis in the ascidian Ciona intestinalis reveals flexible germ cell formation from different somatic cells. Dev Biol. 2017;423:111–25. doi:10.1016/j.ydbio.2017.01.022.
89. Yoshida K, Nakahata A, Treen N, Sakuma T, Yamamoto T, Sasakura Y. Hox-mediated endodermal identity patterns the pharyngeal muscle formation in the chordate pharynx. Development. 2017;144 March:dev.144436. doi:10.1242/dev.144436.
90. Zeng F, Wunderer J, Salvenmoser W, Hess MW, Ladurner P, Rothbächer U. Papillae revisited and the nature of the adhesive secreting collocytes. Dev Biol. 2019;448:183–98. doi:10.1016/j.ydbio.2018.11.012.
