## Supplementary_File_08_DictionaryKH2 for "The ontology of the anatomy and development of the solitary ascidian *Ciona*"

### Sheet: Sheet1
anatomical name	abbrebiation	definition
2nd Ascidian Stage	2nd
A/A*4.1 derived cells (Undefined cells)		Undefined tissue at lateral side of the anterior sensory vesicle. It express Ci-TK (tachykinin gene) at the tailbud stage. Reported also in Halocynthia roretzi (Taniguchi and Nishida, 2014)
absorbed tail tissues	abs. tail
Accessory cells		Cellular egg envelopes, constituted of Inner follicle cells, outer follicle cells and test cells.
Adhesion Period	Ad
Adult Stage	Adult
ampullae	amp
Animal Death	Death
anterior pharynx	ant pha
Anterior sensory vesicle		Part of the sensory vesicle located anterior to the ocellus. The anterior sensory vesicle corresponds to forebrain of vertebrate (Manni and Pennati 2015). It includes a couple of antenna cells and associated antenna interneurons.
Anus		Aperture of the intestine into the atrial chamber
Apical trunk epidermal neurones (ATEN)		Epidermal sensory neurons located in the apical part of the trunk.
Ascidian dendritic network in tunic, ASNET		Sensory cilia network extending in the tunic outer compartment, outward from numerious pairs of caudal primary sensory cells, in rows, within the dorsal and ventral parts of the epidermis.
Atrial cavity		In larva period, there are two atrial primordia anterior to the notochord at about the level of the hindbrain (rudiments of the peribranchial chamber and the atrial siphon) deriving from a pair of invaginations from the dorsal trunk epidermis. In the juvenile, the two paired evaginations fuse each other ain a single cavity on the dorsum and lateral sides of the pharynx and then they open to the e…
atrial chamber	ac
Atrial pigment spot		Pigment spots round the tip of the atrial siphon. They are characteristically six, located in the notches between the siphon lobes. Synonym: ocellus
atrial placode		Rudiments of the atria, in the form of two dorsal, symmetrical ectodermal thickenings, one on the left and one on the right, located posterior to the stomodeum. They differentiate: peribranchial/atrial cells, atrial secreting tunic cells, primary sensory neurons, supporting cells secreting the cupula, stigmatal ciliated and parietal cells.
Atrial siphon	as	Dorsal, cylindrical body extension by which the dorsal aperture is projected; it typically possesses six lobes. In metamorphosing larva, there are two atrial siphons, in continuity with the atrial cavities, deriving from a pair of invaginations from the dorsal trunk epidermis (atrial siphon primordia). In the juvenile they fuse each other and become a single siphon. Synonym: excurrent (or branchi…
atrial siphon left	asl
Atrial siphon muscle	asm	Atrial sphincter muscles responsible of atrial siphon contraction. Atrial siphon muscle exists from tailbud stage (st 28); functioning in stage 36
Atrial siphon primordia	asp	Rudiment of the atrial siphon, peribranchial chamber and cloacal cavity in the form of two dorsal, symmetrical invaginations of the ectoderm, one on the left and one on the right, located posterior to the stomodeum.
atrial siphon right	asr
Bipolar tail neurones		Neurons of the tail epidermis with a large (15?20 m), fusiform soma and both an ascending and a descending projection. They were observed only on the dorsal side, lying in close proximity to neighboring bipolar neurons, spaced at intervals of 10?20 m, although in some preparations the somata of adjacent bipolar neurons lay close to each other.
blood cells	bc
Blood sinuses		Spaces among organs and in the mantle in which haemocytes flows
Body Rotation Period	BodyRotation
Body wall		Space delimited by the epidermis and the peribranchial/atrial walls; it contains connective tissue, muscles, neural complex, nerves, haemocytes, haemocele, and heart. Synonym: manle.
Body wall muscles		Somatic, smooth musculature extending throughout most of the mantle to form numerous longitudinal and circular (latitudinal) bands.
Branchial cavity		Branchial zone cavity, delimited by the branchial epithelium
branchial chamber	brc
Branchial epithelium		Epithelium delimiting the branchial zone. Synonyms: pharyngeal epithelium, pharyngeal wall
Branchial zone		First fissured tract of the alimentary canal; area comprised between the perypharyngeal band and the esophagus; it contains the endostyle, the stigmata and the dorsal lamina (synonyms: branchial chamber, pharynx)
central nervous system	CNS
cephalenteron	ceph
cerebral ganglion	cg
Cerebral ganglion		it is organized in a cortex of neuronal somata and an inner medulla of neurites continuous with nerrves. Synonym: brain.
cilia of ATEN	cilATEN
cilia of CESN	cilCESN
cilia of RTEN	cilRTEN
ciliated duct	cilduc
ciliated duct of neural gland	cil duc
Ciliated funnel		funnel-like duct of neural gland opening into the prebranchial pharynx on the dorsal tubercle.
cilium of an anterior trunk epidermal neuron	ATEN
cilium of dorsal caudal epidermal neuron	DCEN
cilium of rostral trunk epidermal neuron	RTEN
cilium of ventral caudal epidermal neuron	VCEN
Circular System		System of slender transverse and oblique muscles forming a net encirlyng the body.
Cloacal cavity		Dorsal part of the atrial cavity lying above the roof of the pharyns and extending into the atrial siphon.
Coronal organ		Mechano-sensory organ constitued of a continuous line of ciliated secondary sensory cells along the margin of velum and tentacles.
Coronet cells	cor	Cells constituting a hydropressure organ; there are 18 coronet cells characterised by bulbous protrusions into the lumen of the vesicle’s left side. They are associated to ciliated interneurons (cor-ass BVIN: ciliated coronet associated brain vesicle interneurons).
Cupular organ		Mechanoreceptor of the atrial siphon consisting of a pad of tissue (macula) containing supporting cells and sensory cells (primary sensory neurons) whose cilia project into a finger-like process composed of tunic-like material, the cupula. Synonym: cupula organ.
cuticle	cut
Definitive tunic		Tunic covering the juvenile and the adult. It corresponds to the Inner layer of larval tunic and cuticle.
degenerating papilla	deg pp
degenerating tail	deg tail
Distal intestine		terminal intestine (rectum)
Dorsal caudal epidermal neurones (DCEN)		Up to ten pairs of sensory neurons located in the dorsal caudal epidermis.
Dorsal lamina	dl	longitudinal fold of the mid-dorsal branchial wall
Dorsal plexus		Tubular epithelial structure originating from the posterior end of the neural gland and running running back within the dorsal blood sinus.
dorsal sinus	ds
Dorsal strand	dst	Plexus of neurons associated to the dorsal strand. It is a classical nerve net, composed of bi- and multi-polar neurons with their cell bodies in the periphery.
Dorsal Tubercle		Tubercle on which the duct of the neural gland opens as a ciliated opening. Horse-shoe shaped aperture of the neural gland duct; other name: ciliated funnel
Egg		Female gamete. The mature egg is about 150 micron in diameter. It prduces an acellular vitelline coat.
Eminens cell		A large (20?25 μm) fusiform neuron is present on the dorsal side, called ‘eminens cell’ for its large size and prominent position.
Endodermal strand	est	Strand of endodermal cells located in the tail, ventrally to the notochord.
Endostylar appendix		Posterior end of the endostyle projecting in a modified form as a short appendix.
Endostyle	es	deep groove along the ventral mid-line of the branchial chamber, consisting of eight major longitudinal cellular bands (zones). It is homologous to the vertebrate tyroid glabd (Wiley, 1893). Recognizable anatomically at stage 34 as subdivided in bands; functioning at stage 36.
endostyle primordium	esp
Ependymal cells		They are non-nervous cells in the larval nervous system. They are in the neck, in the posterior sensory vesicle, in tail nerve cord and in visceral ganglion. In the tail nerve cord, they are four in cross-section: the right and left lateral cells, dorsal capstone cell, and ventral keel floor cell.
Epicardiac cavity		Paired endodermal sacs that evaginate from the postero-vetnral part of the pharynx. The right and the left epicardiac cavities form the perivisceral cavities. The left epicardiac cavity contains the intestine and the ovary; the esophagus, the stomach, and the heart lie between the two cavities; the stomach and the heart protrude into the left cavity. Synonym: epicardiac sac.
Epidermis	epi	Ectodermal monolayered leaflet enveloping the individual and covered by tunic.
Esophagus		First segment of the postpharyngeal tract, consisting mainly of ciliated cells secreting mucus; it contains also endocrine cells. It possesses two longitudinal groves, on of which in continuity with the retropharyngeal band.
Female reproductive system		It consists of the ovary, furnished of oviduct.
Gastrula Period	Gst
Germ cells precursor		Cells giving rise to gametes. Potential Primordial Germ Cells are B/B*9.23 and B/B*9.24 after the cell division of B/B*8.12.
gill slits	gs
Gut primordium	gp	Endodermal tissue posterior to protostigmata rudiments. Synonym: gut rudiment.
Haemocele		space in which haemocytes flow
haemocyte	hc	(Or Hemocytes) Blood cells are circulating cells, including two main hemocyte types categories: 1. agranular hemocytes, including hemoblasts, circulating lymphocyte-like cells, hyaline amebocytes; 2. granular hemocytes including granulocytes with small granules, granulocytes with large granules, unilocular refractile granulocytes and morula cells. TLCs give rise to adult blood cells after metamor…
Heart	ht	Curved, short, double-walled tube between the stomach and the posterior end of endostyle. In stage 32 it is in form of a ventral group of cells at level of atrial primoridia; in st. 33 it is a ventral vesicle. Heart beating at st. 36.
hemocyte	hc
Inner compartment of tunic	ICT	Layer of larval tunic located beneath the outer compartment. It is covered by a cuticle (called inner cuticular layer, C2). In all species C2 becomes the surface of the juvenile when C1 and the outer compartment are discarded, soon after the onset of metamorphosis.
Inner cuticular layer (C2)	ICLT (C1)	C2 forms the outermost surface of juvenile and adult
inner cuticular layer of tunic (C2)	iclt (C2)
Inner follicle cell		Inner follicle cells remain on the vitelline coat.
Intestine	int	Alimentary tract posterior to stomach; subdivided in three segments: proximal, mid and terminal (distal or rectum) intestine; it contains also endocrine cells. It forms a loop where the ovary lies. It derives from B7.2 according to Hirano and Nishida, 2000 in Halocynthia roretzi. Intestine is functioning at st. 36
Juvenile Period	Juvenile
Juvenile/adult nerves		bundles of neuritis (both sensory and motors); principlal nerves are: the paired anterior nerves, the paired posterior nerves, and the umpaired visceral nerve.
Larva Period	Lv
larval brain remnants	lbr
larval central nervous system	LCNS
Larval central nervous system		Main structures of the central nervous system are: sensory vesicle, the neck, the visceral ganglion, and the tail nerve cord. It includes contrapelo cells.
Larval nervous system		Central and peripheral nervous system in larva
Larval Nervous System Remnants		Residual larval nervous system during metamorphosis metaperiod
Larval peripheral nervous system		Epidermal sensory neurons populating the dorsal and ventral axes of the larva in a rostrocaudal sequence. It includes the peripheral nervous system relay neurons associated to photoreceptors.
Larval pharynx		Rudiment of the pahrynx.
larval tail remnant	ltr
Larval tunic		Tunic covering the larval trunk and tail; in the tail, it forms continuous fins. The larval tunic of the trunk consists of two cuticular layers and two compartments with filamentous matrices (Cloney and Cavey, 1982; Cavey and Cloney, 1984; Lubbering and Goffinet, 1991).
left atrial siphon	las
left atrial siphon muscles	lasm
left atrial siphon primordium	lasp	Left, dorsal invagination of the ectoderm, contributing to the formation of the atrial siphon, peribranchial chamber and cloacal cavity.
left protostigmata	lpsm
Lens cells		There are three cells within the ocellus.
Longitudinal bar		Longitudinal bar of tissue delimiting rows of adjacent gill-slits; it contains the longitudinal sinus of the branchial sac.
Longitudinal System		System of longitudinal muscles lying external to the circular system, organized into defined bands.
Longitudinal vessel		internal longitudinal blood sinus of the inner surface of the branchial wall, running parallel to its long axis
Male reproductive system		It consists of the testis.
mantle	man
medium intestine	mint, mi
Mesenchyme	mech	mesenchyme cells derive from B8.5 and B7.7; TLCs derives from A7.6 lines (Tokuoka et al., 2004 Dev Biol). Mesenchymal cells are located bilaterally in the trunk region of the mid-tailbud embryo. They are mostly spherical and can migrate.
Mid intestine		intermediate tract of intestine encrosted by tubules and pmpullae of the pyloric gland
Motor neurones		Five pairs of presumed ventrolateral neurons in the visceral ganglion.
Myocardium	mc	contractile, monostratified myo-epithelium forming the inner heart tube (synonym: endomyocardium)
Neck	ne	The neck is corresponding to midbrain of vertebrate (Manni and Pennati 2015). The neck includes dorsal neck ependymal cells.
nerve cord	nc
Neural complex		It is constituted of the cerebral ganglion and the neural gland complex (ventral to the former); it is located, in the dorsal mantle between the two siphons
Neural crest		In Halocynthia roretzi, two undefined cell pairs(b7.13 derived) were reported in the posterior-dorsal region of the tail (Nishida and Satoh, 1985). These cells belong to neither the spinal cord nor the epidermis. It was found that, in Ciona (Nakamura et al., 2012), the same cells also seemed to be present under the dorsal epidermal cell layer. Synonym: bipolar tail neurons. Stolfi et al., 2015 Na…
neural gland	ng
Neural gland body		Elongated gland body constituted of spongeous cells
Neural gland complex		gland in form of a blind sac located in the dorsal mantle ventral to the cerebral ganglion and opened in the branchial chamber. Synonym: hypophysis
neurohypophyseal duct	nd
neurohypophyseal placode		See Neurohypophysis. It differentiates motor neurons, GnRH+ neurons, neural gland cells, epithelial cells of the dorsal strand, GnRH+ neurons of the dorsal strand plexus.
Neurohypophysis		Neural complex rudiment recognizable as blind tube from st. 25 (Manni et al., 2005). it opens at st. 26. Synonyms: neurohypophysial duct, neurohypophysial placode, neurohypophysial canal.
Neurula Period	Neu
Notochord	noto	The ascidian notochord is a flexible rod that extends outward from the posterior part of the larval trunk, near the branchial basket, and forms the axis of the tail. The notochord is a skeletal device that provides support for the fins, the epidermis, the skeletal muscle, the endodermal strand, and the nerve cord. This support is lost through at least two distinct mechanisms during metamorphosis,…
Ocellus	oc	Light sensory organ.
Ocellus remnants		Residual ocellus during metamorphosis metaperiod
oesophagus	oes
Oral cavity		Lumen of the oral siphon, extending till the rim of velum and tentacles.
Oral pigment spot		Pigment spots round the tip of the oral siphon. They are characteristically eight, located in the notches between the siphon lobes. Synonym: ocellus
Oral siphon	os	Cylindrical body extension by which the anterior aperture is projected. Synonym: branchial aperture; mouth;incurrent opening. See also oral siphon muscles.
Oral siphon muscles	osm	Oral sphincter muscles responsible of oral siphon contraction. Oral siphon muscle exists from tailbud stage (st 28); functioning in stage 36. In C. intestinlis they derive from A7.6.
Oral siphon primordium	osp	Rudiment of the oral siphon. Synonym: stomodeum
oral tentacles	ten
os	oral siphon
osp epidermis	osp epi
Otolith	ot	Gravity-sensing organ. The organ is formed of pigmented cells, sensory cells and specialized ependymal cells. Synonym: statocyte
Otolith remnants		Residual otolith during metamorphosis metaperiod
outer compartment layer		Tunic layer covering both the trunk and tail. It contains filaments and grounds substance.
outer compartment of the tunic/tail fin	oct/tf
outer compartment of tunic	oct
outer cuticular layer of tunic (C1)	oclt (C1)	The outer cuticular layer (C1) is usually in the range of 15-35nm in thickness. It forms the fins, including the major folds, minor plications, and convolutions that facilitate bending. The outer compartment also contains sensory cilia that extend outward from numerious pairs of caudal primary sensory cells, in rows, within the dorsal and ventral parts of the epidermis (Torrence and Cloney, 1982;…
Outer follicle cell		Outermost layer of accessory cells. At ovulation, they remain in the ovary.
Ovary		Pear-shaped body lying in the intestinal loop.
Oviduct		Long and narrow duct, leading from the anterior end of the ovary, extending anteriorly to the anus.
Palp neurons		Sensory neurons in palps most likely playing a role in substrate sensing/selection. Synonym: papillary neurons.
Papilla	pp	According to Grppelli et al. 2001, the papillae are simple, coniform, noneversible and are constituted of secreting cells, axial columnar cells, primary sensory neurons and undifferentiated ectodermal cells. Synonim: palps. CHECK: cuboidal palp cells (dorsal cuboidal palp cells(a8.18line) and ventral cuboidal palp cells(a8.20line)) and palp neurones (dorsal palp neurones (a8.18line) and ventral p…
Peribranchial cavity		Two lateral and symmetrical cavities lying to each side of the pharynx, jointed dorsally into the cloacal cavity and communicating with the pharynx by means of stigmata. In metamorphosing larva, the two peribranchial cavities open to the exterior independently at st. 29, one on each side of the body. Synonym: peribrancial chamber.
peribranchial chamber	pbc
Peribranchial epithelium		Epithelium delimiting the peribranchial cavities; it can be subdivided in an inner component (taking part to the branchial wall), and an outer component delimiting the mantle; synonym: peribranchial wall. It derives from the atrial primordia
Pericardial cavity		space delimited by pericardium and myocardium
Pericardium	pc	simple, non contractile epithelium forming the outer wall of heart tube
Peripharyngeal band	pb	ciliated band on inner surface of the pahrynx, delimiting the prebranchial region from the branchial one. Synonym: pericoronal groove, peripheral pharynx (CiAID)
Pharyngo-epicardial openings		Openings connecting the epicardiac cavities with the pharyngeal cavity.
Pharynx	pha	Organ extending from the rings of tentacles to the mouth of the esophagus. Synonym: branchial cavity, branchial sac.
pharynx anterior	pha ant.
pharynx lumen	pha lum
pharynx posterior	pha post.
Photoreceptors		There are 37 photoreceptors within the ocellus (type I, II and III). Photoreceptors are associated to several types of neurons (interneurons, relay neurons, and peripheral nervous system relay neurons).
Pigment cup cells		There is a single cup-shaped pigment cell with many small melanin granules (0.5?2 μm) forming the ocellus. Placode Placodes in vertebrates are defined as transient specialized regions of the embryonic ectoderm that give rise to a variety of nonepidermal cell types and are subject to morphogenetic movements, such as invagination of cell sheets and epithelial-mesenchymal transactions. posterior bra…
Placode		Placodes in vertebrates are defined as transient specialized regions of the embryonic ectoderm that give rise to a variety of nonepidermal cell types and are subject to morphogenetic movements, such as invagination of cell sheets and epithelial-mesenchymal transactions.
posterior brain	post. brain
posterior pharynx	post pha
Posterior sensory vesicle		Part of the sensory vesicle located posterior to the ocellus. It includes dorsal and ventral neuron clusters and ependymal cells.
Prebranchial zone		area comprised between the velum/tentacles and the perypharyngeal band; it contains the dorsal tubecle.
Preoral lobe	pl	Wide anterior body-cavity in the larva, comprised between the pharynx and the anterior epidermis. At metamorphosis,it elongates in the stalk sustaining the animal body.
primary muscle lineage		It comprises the following lines: B7.5, B7.8, B9.29 to B9.32, and B7.4.
Primary notochord lineage		The anterior 32 'primary' notochord cells are derived from blastomeres A7.3 and A7.7. Fate mapping experiments in the ascidian Halocynthia have suggested that the A7.3 and A7.7 blastomeres that give rise to the anterior 32 notochord cells both contribute randomly to the primary notochord (Nishida, 1987). These observations implied that ascidian notochord intercalation is highly stochastic.
Protostigmata	psm	Elliptical fissure permitting comunication between the branchial and the peribranchial chambers; delimited by seven rows of ciliated cells, with cilia forming a single row in each cell. Definitive gill-slits will form by the three pairs of protostigmata by subdivision of these six primary stigmata . Gill-slits will form several, parallel rows on the lateral walls of the branchial chamber; their n…
Proximal intestine	prox. int	first tract of inestine (preglaundular intestine)
Pyloric caecum	pyc	Short, blindly ending pouch arising from the junction of the stomach and the intestine, on the posterior side, and projecting in a dorsal direction. Acording to Nakazawa et al., 2013, the lumen of the gut duct becomes divided into two: one duct located ventrally will form the main digestive tract, the other located dorsally will form the duct of pyloric gland. Synonym: hepatopancreas; gastric cae…
pyloric gland	pg	System of anastomosing and bindly ending tubules spread over the surface of the rectum and a small part of the intestine. In continuity with the gut at the junction between the stomach and the intestine.
rafe		longitudinal lips at the border between pericardium and myocardium
raphe	rph
remnant of larval brain	rmn lv brain
Reproductive system		It consists of a separate ovary and testis.
Retropharyngeal band		Band connecting the postero-ventral end of endostyle with the esophageal opening
right atrial siphon	ras
Right atrial siphon primordium	rasp	Right, dorsal invagination of the ectoderm, contributing to the formation of the atrial siphon, peribranchial chamber and cloacal cavity.
right protostigmata	rpsm
rostral placode		Rostral ectoderm thickening destined to form the adhesive organ, and epidermal sensory neurons. This region also forms epidermal derivatives, such as the preoral lobe. It differentiates epidermal cells, axial columnar cells, secreting cells, primary sensory neurons.
Rostral trunk epidermal neurones (RTEN)	RTEN	Sensory neurons located in the rostral trunk epidermis. They derive from a8.26 line.
secondary muscle lineage		It comprises the following lines: b8.17 and A9.31.
Secondary notochord lineage		The posterior 8 'secondary' notochord cells are derived from B8.6.
Sensory organ		Organ involved in perception of external stimuli.
Sensory vesicle	sv	Vesicle containing a mineralized statolith, sensory neurons, and coronet cells that are considered to be homologues of the coronet cells in the saccus vasculosus of fishes.
siphon primordia		They consist of the atrial and oral siphon primordia.
Spermatozoon		Male gamete.
Stage 0, Unfertilized egg	U
Stage 1, Fertilized egg	F
Stage 6, 32 cell	32
Stage 8, 64 cell	64
Stalk	stk	Peduncle by which the individual is attached to the substratum; it possesses haemocyte circulation. Synonym: holdfast (Hirano and Nishida, 2000 Dev Genes Evol).
Stigmata		Branchial fissures
Stomach	stom	Large, ovoid sac of the alimentary canal whose wall is folded in up to about 40 longitudinal ridges.Its posterior part is surrounded by the testicular network.
stomach primordium	stom primrod
stomodeal placode		Typical ectodermal invagination contributing to the formation of the oral siphon, the velum and the tentacles. It differentiates oral secreting tunic cells, sensory ciliated cells of the tentacles and epidermal sensory neurons.
tail	tail
Tail Absorption Period	Absorption
Tail epidermis		Epidermis of the larval tail. During tail absorption period, tail epidermis is shrinked and absorbed within the trunk, becoming tail remnants.
tail fin	tf
tail muscle cells	tmc	In the tail, the ntochord is flanked by 18 pairs of muscle cells.
Tail nerve cord		There are midtail neurons, short descending neurons. Synonym: caudal nerve cord.
Tail nerve cord remnants		Residual tail nerve cord during metamorphosis metaperiod
tail remnants	tail remn
Tailbud Period	TB
Tentacle	ten	Siphon tentacles are symmetrical extensions at the base of oral siphon; they are of different lenghts: the longest ones (first order tentacles) almost reach to the centre of the siphon; alternating with them, are shorter ones forming series (second, third, fourth orders). Synonyms: branchial tentacle, oral tentacle
terminal intestine	term int
test cells	tc	Test cells are encased in superficial depression of the oocyte. In spawned eggs, they allow buoyancy.
Testis		Diffuse system of branching tubes spreaded over the intestine and the posterior part of the stomach.
Transverse bar		Transverse bar of tissue delimiting rows of adjacent gill-slits; it contains the transverse sinus of the branchial sac
Trunk	trunk	Synonym: cephalenteron.
Trunk epidermis		Epidermis of the larval trunk. During metamorphosis metaperiod, trunk epidermis becomes the juvenile epidermis.
trunk ventral cells (B7.5 line)		Trunk ventral cells (TVCs) are descendants of B7.5 and are located in the recesses of the ventral side of the trunk endoderm.
tunic	tun	Tissue external to the epidermis, containing free cells, fibers, and ground substance, produced by the epidermis. It anchors adults to solid substrata, supports and protects the underlying tissues and organs. Synonym: test.
tunic - cuticular layer of tunic (C1)	CLT
tunic - inner compartment of tunic	ict
tunic - inner compartment of tunic	ICT
tunic - inner cuticular layer of tunic (C2)	iclt (C2)
tunic - inner cuticular layer of tunic(C2)	ICLT (C2)
tunic - outer compartment of tunic	oct
tunic - outer compartment of tunic (fin of the tunic)	OCT
tunic - outer cuticular layer of tunic (fin of the tunic) C1	oclt (C1)
Tunic cells	tun, tunc	Cells including: large granular cells, morula cells, granulocytes I and II, phagocytes
tunic cuticle	cut
tunic fin	tf, tun fin
Velum	ve	short, circular fold at the base of oral siphon connecting the tentacle base
Ventral caudal epidermal neurones (VCEN)	VCEN	Up to ten pairs of sensory neurons located in the ventral caudal epidermis.
Visceral ganglion	vg	The VG is corresponding to hindbrain of vertebrate (Manni and Pennati 2015). There are several motor ganglion interneurons, including ascending motor ganglion interneurons and descending decussating motor ganglion interneurons. There are ependymal cells.
Zone I		mid ventral zone with particularly long cilia
Zone II		fan shaped protein secreting zone with short cilia
Zone III		zone formed by thin, columnar cells bearing a cilium accompanied by microvilli (resembling coanocytes)
Zone IV		fan shaped protein secreting zone with short cilia
Zone V		zone formed by prismatic cells bearing several cilia
Zone VI		zone formed by columnar, monociliated, protein secreting cells
Zone VII		zone formed by cuboidal non ciliated cells, able to accumulate iodine, secerning glycoproteins
Zone VIII		marginal zone formed by cuboidal cells with numerous cilia; the zone is continuous with the peripharyngela bands
